# Clinically relevant AAV8-*PEX1* gene therapy preserves retinal integrity and function long-term in a murine model of Zellweger spectrum disorder

**DOI:** 10.64898/2026.05.11.723906

**Authors:** Samy Omri, Erminia Di Pietro, Devin S McDougald, Shaghayegh Zokaei, Jean Bennett, Joseph G Hacia, Nancy E Braverman, Catherine Argyriou

**Affiliations:** Research Institute of the McGill University Health Centre, Montreal, QC, Canada; Center for Advanced Retinal and Ocular Therapeutics, F.M. Kirby Center for Molecular Ophthalmology, Perelman School of Medicine, University of Pennsylvania, Philadelphia, PA, USA; Department of Cancer Biology, Keck School of Medicine, University of Southern California, Los Angeles, CA, USA; Department of Human Genetics, McGill University, Montreal, QC, Canada; Vision Center, Department of Surgery, Children’s Hospital Los Angeles, Los Angeles, CA; The Saban Research Institute, Children’s Hospital Los Angeles, Los Angeles, CA; USC Roski Eye Institute, Department of Ophthalmology, Keck School of Medicine, University of Southern California, Los Angeles, CA

**Keywords:** PEX1, Zellweger spectrum disorder, peroxisome biogenesis disorder, inherited retinal diseases, retinal gene therapy, AAV gene therapy, metabolic gene therapy

## Abstract

Inherited retinal diseases (IRDs) are a heterogeneous group of genetic disorders that cause progressive vision loss. A subset of IRDs is associated with ubiquitously expressed genes involved in fundamental cellular processes, often resulting in multisystem disease. Among these is Zellweger spectrum disorder (ZSD), caused by pathogenic variants in *PEX* genes required for peroxisome biogenesis and function. There are no proven targeted disease-modifying treatments for ZSD, and it is unclear whether localized restoration of peroxisome function is sufficient to mitigate retinal degeneration. We previously demonstrated that *HsPEX1* retinal gene augmentation therapy in a mouse model of mild ZSD homozygous for the murine equivalent (PEX1-p.[Gly844Asp]) of the most common deleterious allele in patients (*PEX1*-c.[2528G>A], PEX1-p.[Gly843Asp]), improved retinal electrophysiological response. Here, we present a comprehensive, dose-range evaluation of a re-designed, clinically relevant AAV8-delivered *HsPEX1* subretinal gene therapy, employing expanded outcome measures. We observed a significant improvement in functional vision, retinal response, photoreceptor structure, retinal pigment epithelium integrity, subretinal inflammation, and peroxisomal metabolites, durable to the endpoint of 6 months post single subretinal injection. These studies provide preclinical proof-of-concept that localized retinal gene replacement can mitigate vision loss in peroxisome-mediated IRD.
