## Supplementary material for "Clinically relevant AAV8-*PEX1* gene therapy preserves retinal integrity and function long-term in a murine model of Zellweger spectrum disorder": Table S5

### Sheet: Table S5. Statistical analyses 
Table S5. Statistical analyses for functional rescue at 6 months post treatment (Figure 5)
Figure	Endpoint	Comparison	Test	p‑value	HL	95% CI	Power
5A	Spatial acuity	PEX1-G844D Untx vs PEX1-G844D Vehicle	KW + Dunn (vs Untx)	>0.9999	-0.010	[-0.090 ; +0.070]	0.10
5A	Spatial acuity	PEX1-G844D Untx vs PEX1-G844D AAV8.GFP	KW + Dunn (vs Untx)	>0.9999	-0.030	[-0.110 ; +0.040]	0.18
5A	Spatial acuity	PEX1-G844D Untx vs PEX1-G844D AAV8.PEX1	KW + Dunn (vs Untx)	<0.0001	-0.140	[-0.200 ; -0.080]	0.95
5A	Spatial acuity	PEX1-G844D Untx vs PEX1-G844D Vehicle	KW + Dunn (all pairwise)	>0.9999	-0.010	[-0.090 ; +0.070]	0.10
5A	Spatial acuity	PEX1-G844D Untx vs PEX1-G844D AAV8.GFP	KW + Dunn (all pairwise)	>0.9999	-0.030	[-0.110 ; +0.040]	0.18
5A	Spatial acuity	PEX1-G844D Untx vs PEX1-G844D AAV8.PEX1	KW + Dunn (all pairwise)	<0.0001	-0.140	[-0.200 ; -0.080]	0.95
5A	Spatial acuity	PEX1-G844D Vehicle vs PEX1-G844D AAV8.GFP	KW + Dunn (all pairwise)	>0.9999	-0.020	[-0.090 ; +0.050]	0.20
5A	Spatial acuity	PEX1-G844D Vehicle vs G844D AAV8.PEX1	KW + Dunn (all pairwise)	<0.0001	-0.130	[-0.190 ; -0.070]	0.93
5A	Spatial acuity	PEX1-G844D AAV8.GFP vs G844D AAV8.PEX1	KW + Dunn (all pairwise)	0.0002	-0.110	[-0.170 ; -0.050]	0.88
5A	Scotopic spatial acuity	PEX1-G844D Untx vs PEX1-G844D Vehicle	KW + Dunn (vs Untx)	0.6580	+0.020	[-0.030 ; +0.080]	0.22
5A	Scotopic spatial acuity	PEX1-G844D Untx vs PEX1-G844D AAV8.GFP	KW + Dunn (vs Untx)	0.8140	-0.005	[-0.060 ; +0.050]	0.18
5A	Scotopic spatial acuity	PEX1-G844D Untx vs PEX1-G844D AAV8.PEX1	KW + Dunn (vs Untx)	<0.0001	-0.110	[-0.160 ; -0.060]	0.89
5A	Scotopic spatial acuity	PEX1-G844D Untx vs PEX1-G844D Vehicle	KW + Dunn (all pairwise)	>0.9999	+0.020	[-0.030 ; +0.070]	0.12
5A	Scotopic spatial acuity	PEX1-G844D Untx vs PEX1-G844D AAV8.GFP	KW + Dunn (all pairwise)	>0.9999	-0.010	[-0.070 ; +0.040]	0.20
5A	Scotopic spatial acuity	PEX1-G844D Untx vs PEX1-G844D AAV8.PEX1	KW + Dunn (all pairwise)	<0.0001	-0.110	[-0.160 ; -0.060]	0.92
5A	Scotopic spatial acuity	PEX1-G844D Vehicle vs PEX1-G844D AAV8.GFP	KW + Dunn (all pairwise)	0.1034	-0.030	[-0.080 ; +0.020]	0.25
5A	Scotopic spatial acuity	PEX1-G844D Vehicle vs G844D AAV8.PEX1	KW + Dunn (all pairwise)	<0.0001	-0.130	[-0.180 ; -0.080]	0.94
5A	Scotopic spatial acuity	PEX1-G844D AAV8.GFP vs G844D AAV8.PEX1	KW + Dunn (all pairwise)	0.0036	-0.100	[-0.150 ; -0.050]	0.90
5B	Contrast sensitivity	PEX1-G844D Untx vs PEX1-G844D Vehicle	KW + Dunn (vs Untx)	>0.9999	+0.000	[-0.080 ; +0.080]	0.06
5B	Contrast sensitivity	PEX1-G844D Untx vs PEX1-G844D AAV8.GFP	KW + Dunn (vs Untx)	>0.9999	+0.010	[-0.070 ; +0.090]	0.15
5B	Contrast sensitivity	PEX1-G844D Untx vs PEX1-G844D AAV8.PEX1	KW + Dunn (vs Untx)	<0.0001	-0.260	[-0.330 ; -0.190]	0.94
5B	Contrast sensitivity	PEX1-G844D Untx vs PEX1-G844D Vehicle	KW + Dunn (all pairwise)	>0.9999	+1.50	[-5 ; +8]	0.10
5B	Contrast sensitivity	PEX1-G844D Untx vs PEX1-G844D AAV8.GFP	KW + Dunn (all pairwise)	>0.9999	+5.00	[-3 ; +13]	0.18
5.B	Contrast sensitivity	PEX1-G844D Untx vs PEX1-G844D AAV8.PEX1	KW + Dunn (all pairwise)	<0.0001	+18.00	[+12 ; +24]	0.96
5B	Contrast sensitivity	PEX1-G844D Vehicle vs PEX1-G844D AAV8.GFP	KW + Dunn (all pairwise)	>0.9999	+3.50	[-4 ; +11]	0.22
5B	Contrast sensitivity	PEX1-G844D Vehicle vs G844D AAV8.PEX1	KW + Dunn (all pairwise)	<0.0001	+16.00	[+10 ; +22]	0.95
5B	Contrast sensitivity	PEX1-G844D AAV8.GFP vs G844D AAV8.PEX1	KW + Dunn (all pairwise)	0.0002	+12.00	[+7 ; +17]	0.90
5B	Scotopic contrast sensitivity	PEX1-G844D Untx vs PEX1-G844D Vehicle	KW + Dunn (vs Untx)	>0.9999	+0.000	[-0.060 ; +0.060]	0.10
5B	Scotopic contrast sensitivity	PEX1-G844D Untx vs PEX1-G844D AAV8.GFP	KW + Dunn (vs Untx)	0.3207	-0.010	[-0.080 ; +0.060]	0.22
5B	Scotopic contrast sensitivity	PEX1-G844D Untx vs PEX1-G844D AAV8.PEX1	KW + Dunn (vs Untx)	<0.0001	-0.110	[-0.160 ; -0.060]	0.93
5B	Scotopic contrast sensitivity	PEX1-G844D Untx vs PEX1-G844D Vehicle	KW + Dunn (all pairwise)	>0.9999	+1.00	[-4 ; +6]	0.10
5B	Scotopic contrast sensitivity	PEX1-G844D Untx vs PEX1-G844D AAV8.GFP	KW + Dunn (all pairwise)	0.6414	+4.00	[-2 ; +10]	0.20
5B	Scotopic contrast sensitivity	PEX1-G844D Untx vs PEX1-G844D AAV8.PEX1	KW + Dunn (all pairwise)	<0.0001	+12.00	[+7 ; +17]	0.93
5B	Scotopic contrast sensitivity	PEX1-G844D Vehicle vs PEX1-G844D AAV8.GFP	KW + Dunn (all pairwise)	0.9668	+3.00	[-3 ; +9]	0.22
5B	Scotopic contrast sensitivity	PEX1-G844D Vehicle vs G844D AAV8.PEX1	KW + Dunn (all pairwise)	<0.0001	+11.00	[+6 ; +16]	0.92
5B	Scotopic contrast sensitivity	PEX1-G844D AAV8.GFP vs G844D AAV8.PEX1	KW + Dunn (all pairwise)	0.0094	+8.00	[+4 ; +12]	0.88
5C	AUC scotopic a‑wave	PEX1-G844D Untx vs PEX1-G844D Vehicle	KW + Dunn (vs Untx)	>0.9999	+0.000	[-0.060 ; +0.060]	0.11
5C	AUC scotopic a‑wave	PEX1-G844D Untx vs PEX1-G844D AAV8.GFP	KW + Dunn (vs Untx)	>0.9999	-0.010	[-0.080 ; +0.060]	0.14
5C	AUC scotopic a‑wave	PEX1-G844D Untx vs PEX1-G844D AAV8.PEX1	KW + Dunn (vs Untx)	<0.0001	-0.155	[-0.210 ; -0.095]	0.92
5C	AUC scotopic a‑wave	PEX1-G844D Untx vs PEX1-G844D Vehicle	KW + Dunn (all pairwise)	>0.9999	+3.00	[-20 ; +25]	0.12
5C	AUC scotopic a‑wave	PEX1-G844D Untx vs PEX1-G844D AAV8.GFP	KW + Dunn (all pairwise)	>0.9999	+5.00	[-18 ; +28]	0.20
5C	AUC scotopic a‑wave	PEX1-G844D Untx vs PEX1-G844D AAV8.PEX1	KW + Dunn (all pairwise)	<0.0001	-150.00	[-210 ; -90]	0.99
5C	AUC scotopic a‑wave	PEX1-G844D Vehicle vs PEX1-G844D AAV8.GFP	KW + Dunn (all pairwise)	>0.9999	+2.00	[-15 ; +20]	0.25
5C	AUC scotopic a‑wave	PEX1-G844D Vehicle vs G844D AAV8.PEX1	KW + Dunn (all pairwise)	0.0006	-155.00	[-205 ; -95]	0.98
5C	AUC scotopic a‑wave	PEX1-G844D AAV8.GFP vs G844D AAV8.PEX1	KW + Dunn (all pairwise)	<0.0001	-160.00	[-215 ; -105]	0.99
5D	AUC scotopic b‑wave	PEX1-G844D Untx vs PEX1-G844D Vehicle	KW + Dunn (vs Untx)	>0.9999	+0.000	[-0.090 ; +0.090]	0.12
5D	AUC scotopic b‑wave	PEX1-G844D Untx vs PEX1-G844D AAV8.GFP	KW + Dunn (vs Untx)	0.5306	-0.020	[-0.140 ; +0.090]	0.28
5D	AUC scotopic b‑wave	PEX1-G844D Untx vs PEX1-G844D AAV8.PEX1	KW + Dunn (vs Untx)	<0.0001	-0.310	[-0.380 ; -0.240]	0.97
5D	AUC scotopic b‑wave	PEX1-G844D Untx vs PEX1-G844D Vehicle	KW + Dunn (all pairwise)	>0.9999	-5.00	[-60 ; +40]	0.12
5D	AUC scotopic b‑wave	PEX1-G844D Untx vs PEX1-G844D AAV8.GFP	KW + Dunn (all pairwise)	>0.9999	-15.00	[-80 ; +50]	0.20
5D	AUC scotopic b‑wave	PEX1-G844D Untx vs PEX1-G844D AAV8.PEX1	KW + Dunn (all pairwise)	<0.0001	-520.00	[-650 ; -400]	0.99
5D	AUC scotopic b‑wave	PEX1-G844D Vehicle vs PEX1-G844D AAV8.GFP	KW + Dunn (all pairwise)	>0.9999	-10.00	[-70 ; +45]	0.25
5D	AUC scotopic b‑wave	PEX1-G844D Vehicle vs G844D AAV8.PEX1	KW + Dunn (all pairwise)	<0.0001	-515.00	[-640 ; -390]	0.99
5D	AUC scotopic b‑wave	PEX1-G844D AAV8.GFP vs G844D AAV8.PEX1	KW + Dunn (all pairwise)	0.0006	-500.00	[-620 ; -380]	0.99
5E	AUC photopic b‑wave	PEX1-G844D Untx vs PEX1-G844D Vehicle	KW + Dunn (vs Untx)	>0.9999	+0.000	[-0.070 ; +0.070]	0.10
5E	AUC photopic b‑wave	PEX1-G844D Untx vs PEX1-G844D AAV8.GFP	KW + Dunn (vs Untx)	>0.9999	-0.015	[-0.110 ; +0.080]	0.26
5E	AUC photopic b‑wave	PEX1-G844D Untx vs PEX1-G844D AAV8.PEX1	KW + Dunn (vs Untx)	<0.0001	-0.310	[-0.380 ; -0.240]	0.97
5E	AUC photopic b‑wave	PEX1-G844D Untx vs PEX1-G844D Vehicle	KW + Dunn (all pairwise)	>0.9999	+1.00	[-8 ; +10]	0.12
5E	AUC photopic b‑wave	PEX1-G844D Untx vs PEX1-G844D AAV8.GFP	KW + Dunn (all pairwise)	>0.9999	+3.00	[-6 ; +12]	0.20
5E	AUC photopic b‑wave	PEX1-G844D Untx vs PEX1-G844D AAV8.PEX1	KW + Dunn (all pairwise)	<0.0001	-55.00	[-70 ; -40]	0.98
5E	AUC photopic b‑wave	PEX1-G844D Vehicle vs PEX1-G844D AAV8.GFP	KW + Dunn (all pairwise)	>0.9999	+2.00	[-7 ; +11]	0.25
5E	AUC photopic b‑wave	PEX1-G844D Vehicle vs G844D AAV8.PEX1	KW + Dunn (all pairwise)	<0.0001	-56.00	[-72 ; -38]	0.98
5E	AUC photopic b‑wave	PEX1-G844D AAV8.GFP vs G844D AAV8.PEX1	KW + Dunn (all pairwise)	0.0003	-54.00	[-68 ; -38]	0.97
